# Massively parallel quantification of mutational impact on IAPP amyloid formation

**DOI:** 10.1101/2025.05.19.654797

**Authors:** Marta Badia, Cristina Batlle, Benedetta Bolognesi

## Abstract

Amyloid fibrils formed by the islet amyloid polypeptide (IAPP) cause pancreatic beta-cell damage, resulting in reduced insulin secretion and Type 2 diabetes (T2D). Variations in the primary amino acid sequence of IAPP can influence its aggregation rate and animals expressing IAPP variants that do not form amyloids, do not develop T2D. Conversely, specific single amino-acid changes in IAPP are enough to accelerate its aggregation rate. Understanding how mutations impact IAPP aggregation can help gain mechanistic understanding into the process of pathogenic amyloid formation of this peptide and preventively identify mutations that may contribute to the risk of developing T2D. Here, we employ deep mutational scanning to measure the ability to nucleate amyloids for 1663 IAPP variants, including substitutions, insertions, truncations and deletions and identify variants that increase amyloid formation in all mutation classes. Our results point at a continuous stretch of residues (15-32) which likely is structured in IAPP amyloids and that matches the core of the early aggregated species formed by IAPP *in vitro*. Inside this region, mutations have a more drastic effect in the 21-27 NNFGAIL segment, suggesting tighter structural constraints for this stretch in IAPP amyloids. Finally, by comparing this mutational atlas to that of another amyloid, Amyloid beta (Aβ42), the peptide that aggregates in Alzheimer’s Disease, we find that the effects of mutations that slow down nucleation correlate between the two amyloids, but that when it comes to mutations that accelerate nucleation one single amyloid dataset cannot be used to predict mutational effects in the other.
