## Supplementary Table S1 for "Massively parallel quantification of mutational impact on IAPP amyloid formation"

### Sheet: Sheet1
Fig 1e	Mutation ID	Aggregation with respect to WT	FDR category in NS	Method	Reference	Other comments
	K1Δ	Increased aggregation rate	NS-	Thioflavin-T fluorescence assay in Tris buffer	10.1093/protein/gzz036	Using PBS, this variant has a similar aggregation rate as WT.
	K1E	Increased aggregation rate	NS-	Thioflavin-T fluorescence assay in Tris buffer	10.1021/acs.biochem.9b00952	Using PBS, this variant has a similar aggregation rate as WT.
	K1I	As WT aggregation rate	NS-	Thioflavin-T fluorescence assay in PBS buffer	10.1016/j.bpj.2019.12.027
	N14A	Decreased aggregation rate	NS-	Thioflavin-T fluorescence assay in Tris buffer	10.3389/fmolb.2022.1017336
	F15A	Decreased aggregation rate	WT-like	Thioflavin-T fluorescence assay in Tris buffer	10.3389/fmolb.2022.1017336
	F15L	Increased aggregation rate	WT-like	Thioflavin-T fluorescence assay in Tris buffer	10.1021/bi3014278
	L16A	Decreased aggregation rate	WT-like	Thioflavin-T fluorescence assay in Tris buffer	10.3389/fmolb.2022.1017336
	V17A	Decreased aggregation rate	WT-like	Thioflavin-T fluorescence assay in Tris buffer	10.3389/fmolb.2022.1017336
	H18K	Decreased aggregation rate	NS-	Thioflavin-T fluorescence assay in phosphate buffer + NaCl	10.1016/j.biochi.2017.07.015
	H18L	Increased aggregation rate	WT-like	Thioflavin-T fluorescence assay in ammonium acetate: ammonium bicarbonate	10.1039/c7sc00620a
	H18R	Decreased aggregation rate	NS-	Thioflavin-T fluorescence assay in PBS buffer	10.1016/j.bpj.2019.12.027
	H18R	Decreased aggregation rate	NS-	Thioflavin-T fluorescence assay in phosphate buffer + NaCl	10.1016/j.biochi.2017.07.015
	S20G	Increased aggregation rate	WT-like	Thioflavin-T fluorescence assay in sodium phosphate buffer	10.1038/s41467-022-28660-7
	S20G	Increased aggregation rate	WT-like	Thioflavin-T fluorescence assay in ammonium acetate: ammonium bicarbonate	10.1039/c7sc00620a
	N21D	Decreased aggregation rate	WT-like	Thioflavin-T fluorescence assay in Tris buffer	10.1074/jbc.RA118.006454
	N21F	Decreased aggregation rate	NS-	Thioflavin-T fluorescence assay in Tris buffer	10.1074/jbc.RA118.006454
	N21L	Decreased aggregation rate	NS-	Thioflavin-T fluorescence assay in Tris buffer	10.1074/jbc.RA118.006454
	N21P	Increased aggregation rate	NS-	Thioflavin-T fluorescence assay in Tris buffer	10.1074/jbc.RA118.006454
	F23L	Decreased aggregation rate	NS-	Thioflavin-T fluorescence assay in Tris buffer	10.1021/bi3014278
	A25P	Decreased aggregation rate	NS+	Thioflavin-T fluorescence assay in phosphate buffer + KCl	10.1021/acs.biochem.9b01109
	A25T	Increased aggregation rate	NS+	Thioflavin-T fluorescence assay in PBS buffer	10.1016/j.bpj.2019.12.027
	I26P	Decreased aggregation rate	NS-	Thioflavin-T fluorescence assay in ammonium acetate: ammonium bicarbonate	10.1039/c7sc00620a
	S28P	Decreased aggregation rate	NS-	Thioflavin-T fluorescence assay in phosphate buffer + KCl	10.1021/acs.biochem.9b01109
	S29P	As WT aggregation rate	WT-like	Thioflavin-T fluorescence assay in Tris buffer	10.1021/acschembio.8b00690
	S29P	Increased aggregation rate	WT-like	Thioflavin-T fluorescence assay in phosphate buffer + KCl	10.1021/acs.biochem.9b01109
	N31K	Decreased aggregation rate	NS-	Thioflavin-T fluorescence assay in Tris buffer	10.1021/acschembio.8b00690
	Y37H	Decreased aggregation rate	WT-like	Thioflavin-T fluorescence assay in Tris buffer	10.1021/acs.biochem.2c00470	Using PBS, this variant has a similar aggregation rate as WT.
	Y37L	Decreased aggregation rate	WT-like	Thioflavin-T fluorescence assay in Tris buffer	10.1021/bi3014278
	Y37R	Decreased aggregation rate	NS-	Thioflavin-T fluorescence assay in Tris buffer	10.1021/acs.biochem.2c00470	Using PBS, this variant has a similar aggregation rate as WT.
