## Supplementary Table S3 for "Massively parallel quantification of mutational impact on IAPP amyloid formation"

### Sheet: Hoja1
Supplementary Data 3. Oligonucleotides used in the study
Primer	Sequence (5'-3')	Strand	Use
MB_01	CCAACCACAGTCTCAAGGTGAATTC	Fwd	IAPP library amplification
MB_02	GGTGGCGGCCGCTCTAGATTA	Rev	IAPP library amplification
MB_03	GAATTCACCTTGAGACTGTGGTTGG	Fwd	Pcup1-Sup35N-IAPP plasmid linearisation
MB_04	TAATCTAGAGCGGCCGCCACC	Rev	Pcup1-Sup35N-IAPP plasmid linearisation
MB_05	GCCTACATACCTCGCTCTGC	Fwd	Library quantification by qPCR
MB_06	CAACCCGGTAAGACACGACT	Rev	Library quantification by qPCR
MB_07	CCCTACACGACGCTCTTCCGATCTCCAACCACAGTCTCAAGGTGAATTC	Fwd	Library preparation, PCR1. Frame-shifted primer with homology to Illumina sequencing primer
MB_08	CCCTACACGACGCTCTTCCGATCTNCCAACCACAGTCTCAAGGTGAATTC	Fwd	Library preparation, PCR1. Frame-shifted primer with homology to Illumina sequencing primer
MB_09	CCCTACACGACGCTCTTCCGATCTNDCCAACCACAGTCTCAAGGTGAATTC	Fwd	Library preparation, PCR1. Frame-shifted primer with homology to Illumina sequencing primer
MB_10	CCCTACACGACGCTCTTCCGATCTNDDCCAACCACAGTCTCAAGGTGAATTC	Fwd	Library preparation, PCR1. Frame-shifted primer with homology to Illumina sequencing primer
MB_11	CCCTACACGACGCTCTTCCGATCTDDDKCCAACCACAGTCTCAAGGTGAATTC	Fwd	Library preparation, PCR1. Frame-shifted primer with homology to Illumina sequencing primer
MB_12	CCCTACACGACGCTCTTCCGATCTDDKKKCCAACCACAGTCTCAAGGTGAATTC	Fwd	Library preparation, PCR1. Frame-shifted primer with homology to Illumina sequencing primer
MB_13	CCCTACACGACGCTCTTCCGATCTDDKKKKCCAACCACAGTCTCAAGGTGAATTC	Fwd	Library preparation, PCR1. Frame-shifted primer with homology to Illumina sequencing primer
MB_14	TTCAGACGTGTGCTCTTCCGATCTGGTGGCGGCCGCTCTAGATTA	Rev	Library preparation, PCR1. Frame-shifted primer with homology to Illumina sequencing primer
MB_15	TTCAGACGTGTGCTCTTCCGATCTNGGTGGCGGCCGCTCTAGATTA	Rev	Library preparation, PCR1. Frame-shifted primer with homology to Illumina sequencing primer
MB_16	TTCAGACGTGTGCTCTTCCGATCTNHGGTGGCGGCCGCTCTAGATTA	Rev	Library preparation, PCR1. Frame-shifted primer with homology to Illumina sequencing primer
MB_17	TTCAGACGTGTGCTCTTCCGATCTNHHGGTGGCGGCCGCTCTAGATTA	Rev	Library preparation, PCR1. Frame-shifted primer with homology to Illumina sequencing primer
MB_18	TTCAGACGTGTGCTCTTCCGATCTHHHHGGTGGCGGCCGCTCTAGATTA	Rev	Library preparation, PCR1. Frame-shifted primer with homology to Illumina sequencing primer
MB_19	TTCAGACGTGTGCTCTTCCGATCTHHMMMGGTGGCGGCCGCTCTAGATTA	Rev	Library preparation, PCR1. Frame-shifted primer with homology to Illumina sequencing primer
MB_20	TTCAGACGTGTGCTCTTCCGATCTHHMMMAGGTGGCGGCCGCTCTAGATTA	Rev	Library preparation, PCR1. Frame-shifted primer with homology to Illumina sequencing primer
MB_21	CAAGCAGAAGACGGCATACGAGATAACCAACGGTGACTGGAGTTCAGACGTGTGCTCTTC	Rev	Library preparation, PCR2. Indexed Illumina sequencing primer
MB_22	CAAGCAGAAGACGGCATACGAGATAAGAACCAGTGACTGGAGTTCAGACGTGTGCTCTTC	Rev	Library preparation, PCR2. Indexed Illumina sequencing primer
MB_23	CAAGCAGAAGACGGCATACGAGATCCATCTTAGTGACTGGAGTTCAGACGTGTGCTCTTC	Rev	Library preparation, PCR2. Indexed Illumina sequencing primer
MB_24	CAAGCAGAAGACGGCATACGAGATCGTTGCGGGTGACTGGAGTTCAGACGTGTGCTCTTC	Rev	Library preparation, PCR2. Indexed Illumina sequencing primer
MB_25	CAAGCAGAAGACGGCATACGAGATGTAATTATGTGACTGGAGTTCAGACGTGTGCTCTTC	Rev	Library preparation, PCR2. Indexed Illumina sequencing primer
MB_26	CAAGCAGAAGACGGCATACGAGATTTCGCGACGTGACTGGAGTTCAGACGTGTGCTCTTC	Rev	Library preparation, PCR2. Indexed Illumina sequencing primer
MB_27	AATGATACGGCGACCACCGAGATCTACACTCTTTCCCTACACGACGCTCTTC	Fwd	Library preparation, PCR2. Illumina sequencing primer
MB_28	TGAATTCATATGCAACACCGCGACCT	Fwd	Mutagenic primer for IAPP K1I variant
MB_29	GTGTTGCATATGAATTCACCTTGAGAC	Rev	Mutagenic primer for IAPP K1I variant
MB_30	ATTCAAAAGCAACACTGCCACATGTGCAAC	Fwd	Mutagenic primer for IAPP C2S variant
MB_31	AGTGTTGCTTTTGAATTCACCTTGAGACTG	Rev	Mutagenic primer for IAPP C2S variant
MB_32	AATTCAAATGCAACTGTGCCACATGTGCAACGCAG	Fwd	Mutagenic primer for IAPP T4C variant
MB_33	CATGTGGCACAGTTGCATTTGAATTCACCTTGAGAC	Rev	Mutagenic primer for IAPP T4C variant
MB_34	AACACTTGCACATGTGCAACGCAGC	Fwd	Mutagenic primer for IAPP A5C variant
MB_35	GCACATGTGCAAGTGTTGCATTTGAATTCACC	Rev	Mutagenic primer for IAPP A5C variant
MB_36	CACATTTGCAACGCAGCGCCTGGCAAATTTTTTA	Fwd	Mutagenic primer for IAPP C7F variant
MB_37	CTGCGTTGCAAATGTGGCAGTGTTGCATTTGAATT	Rev	Mutagenic primer for IAPP C7F variant
MB_38	TTTTTTAATTCATTCCAGCAACAACTTTGG	Fwd	Mutagenic primer for IAPP V17I variant
MB_39	TGGAATGAATTAAAAAATTTGCCAGGCGCT	Rev	Mutagenic primer for IAPP V17I variant
MB_40	TTTAGTTCGTTCCAGCAACAACTTTGG	Fwd	Mutagenic primer for IAPP H18R variant
MB_41	GTTGCTGGAACGAACTAAAAAATTTGC	Rev	Mutagenic primer for IAPP H18R variant
MB_42	GTTCATTCCGGCAACAACTTTGGTGCC	Fwd	Mutagenic primer for IAPP S20G variant
MB_43	GTTGTTGCCGGAATGAACTAAAAAATTTG	Rev	Mutagenic primer for IAPP S20G variant
MB_44	CCAGCAACAACTTAGGTGCCATTCTCTCA	Fwd	Mutagenic primer for IAPP F23L variant
MB_45	GAATGGCACCTAAGTTGTTGCTGGAATGAACT	Rev	Mutagenic primer for IAPP F23L variant
MB_46	CAACAACTTTGGTACCATTCTCTCA	Fwd	Mutagenic primer for IAPP A25T variant
MB_47	AGATGAGAGAATGGTACCAAAGTTG	Rev	Mutagenic primer for IAPP A25T variant
MB_48	TGCCATTCTCCCATCTACCAACGTGGGAT	Fwd	Mutagenic primer for IAPP S28P variant
MB_49	TTGGTAGATGGGAGAATGGCACCAAAGTTG	Rev	Mutagenic primer for IAPP S28P variant
MB_50	CATTCTCTCACCTACCAACGTGGGATCCA	Fwd	Mutagenic primer for IAPP S29P variant
MB_51	GTTGGTAGGTGAGAGAATGGCACCAAAGT	Rev	Mutagenic primer for IAPP S29P variant
MB_52	GGGATCCAATACATGTTAATCTAGA	Fwd	Mutagenic primer for IAPP Y37C variant
MB_53	CCGCTCTAGATTAACATGTATTGGA	Rev	Mutagenic primer for IAPP Y37C variant
MB_54	CCAACCACAGTCTCAAGGTGAATTCAAATGCAACACCGCGACCTGCGCGACCCAGCGCCTGGCGAACTTTCTGGTGCGCAGCAGCAACAACCTGGGCCCGGTGCTGCCGCCGACCAACGTGGGCAGCAACACCTATTAATCTAGAGCGGCCGCCACC	Ultramer	Ultramer of rat IAPP sequence
MB_55	CCAACCACAGTCTCAAGGTGAATTCAAATGCAACACCGCGACCTGCGCGACCCAGCGCCTGGCGAACTTTCTGGTGCGCAGCGGCAACAACCTGGGCGCGATTCTGAGCCCGACCAACGTGGGCAGCAACACCTATTAATCTAGAGCGGCCGCCACC	Ultramer	Ultramer of bear IAPP sequence
MB_56	CCAACCACAGTCTCAAGGTGAATTCAAATGCAACACCGCGACCTGCGCGACCCAGCGCCTGGCGAACTTTCTGATTCGCAGCAGCAACAACCTGGGCGCGATTCTGAGCCCGACCAACGTGGGCAGCAACACCTATTAATCTAGAGCGGCCGCCACC	Ultramer	Ultramer of cat IAPP sequence
MB_57	CCAACCACAGTCTCAAGGTGAATTCATCTGCAACACTGCCACATGTGCAACGCAGCGCCTGGCAAATTTTTTAGTTCGTTCCAGCAACAACTTTGGTACCATTCTCTCATCTACCAACGTGGGATCCAATACATATTAATCTAGAGCGGCCGCCACC	Ultramer	Ultramer of baboon IAPP sequence
