## Supplementary Table S4 for "Massively parallel quantification of mutational impact on IAPP amyloid formation"

### Sheet: SKAT 
Table S4. Burden, SKAT, Optimal Unified Tests (SKAT-O) for IAPP rare variant association analysis with diabetes and HbA1c levels. The different analyses were performed using either all SNPs found in the UKBB or by grouping them based on their effect on IAPP nucleation.
Set of variants	Method	p-value	p-value adjusted (after applying Benjamini-Hochberg correction)	Empirical p-value (1000 permutation)	Covariates used	Phenotype
All IAPP variants in UKBB (n = 27)	Burden Test: SKAT(Z, obj, r.corr=1)$p.value	0.63	0.63	0.626	BMI, age and sex	Diabetes diagnosed by a doctor = YES/NO
All IAPP variants in UKBB (n = 27)	SKAT(Z, obj, kernel = "linear.weighted")$p.value	0.207	0.207	0.224	BMI, age and sex	Diabetes diagnosed by a doctor = YES/NO
All IAPP variants in UKBB (n = 27)	SKAT(Z, obj, method="SKATO")$p.value	0.348	0.348	0.386	BMI, age and sex	Diabetes diagnosed by a doctor = YES/NO
NS+ (n = 6)	Burden Test: SKAT(Z, obj, r.corr=1)$p.value	0.025	0.075	0.019	BMI, age and sex	Diabetes diagnosed by a doctor = YES/NO
NS+ (n = 6)	SKAT(Z, obj, kernel = "linear.weighted")$p.value	0.0018	0.0054	0.012	BMI, age and sex	Diabetes diagnosed by a doctor = YES/NO
NS+ (n = 6)	SKAT(Z, obj, method="SKATO")$p.value	0.0026	0.0078	0.017	BMI, age and sex	Diabetes diagnosed by a doctor = YES/NO
WT-like (n = 13)	Burden Test: SKAT(Z, obj, r.corr=1)$p.value	0.47	0.47	0.429	BMI, age and sex	Diabetes diagnosed by a doctor = YES/NO
WT-like (n = 13)	SKAT(Z, obj, kernel = "linear.weighted")$p.value	0.512	0.62	0.507	BMI, age and sex	Diabetes diagnosed by a doctor = YES/NO
WT-like (n = 13)	SKAT(Z, obj, method="SKATO")$p.value	0.679	0.62	0.629	BMI, age and sex	Diabetes diagnosed by a doctor = YES/NO
NS- (n = 8)	Burden Test: SKAT(Z, obj, r.corr=1)$p.value	0.17	0.255	0.291	BMI, age and sex	Diabetes diagnosed by a doctor = YES/NO
NS- (n = 8)	SKAT(Z, obj, kernel = "linear.weighted")$p.value	0.62	0.62	0.635	BMI, age and sex	Diabetes diagnosed by a doctor = YES/NO
NS- (n = 8)	SKAT(Z, obj, method="SKATO")$p.value	0.27	0.375	0.349	BMI, age and sex	Diabetes diagnosed by a doctor = YES/NO
All IAPP variants in UKBB (n = 27)	Burden Test: SKAT(Z, obj, r.corr=1)$p.value	0.19	0.19	0.209	BMI, age and sex	HbA1c levels continuous
All IAPP variants in UKBB (n = 27)	SKAT(Z, obj, kernel = "linear.weighted")$p.value	0.44	0.44	0.405	BMI, age and sex	HbA1c levels continuous
All IAPP variants in UKBB (n = 27)	SKAT(Z, obj, method="SKATO")$p.value	0.33	0.33	0.349	BMI, age and sex	HbA1c levels continuous
NS+ (n = 6)	Burden Test: SKAT(Z, obj, r.corr=1)$p.value	0.298	0.5	0.269	BMI, age and sex	HbA1c levels continuous
NS+ (n = 6)	SKAT(Z, obj, kernel = "linear.weighted")$p.value	0.459	0.5	0.339	BMI, age and sex	HbA1c levels continuous
NS+ (n = 6)	SKAT(Z, obj, method="SKATO")$p.value	0.443	0.5	0.333	BMI, age and sex	HbA1c levels continuous
WT-like (n = 13)	Burden Test: SKAT(Z, obj, r.corr=1)$p.value	0.431	0.459	0.42	BMI, age and sex	HbA1c levels continuous
WT-like (n = 13)	SKAT(Z, obj, kernel = "linear.weighted")$p.value	0.433	0.459	0.395	BMI, age and sex	HbA1c levels continuous
WT-like (n = 13)	SKAT(Z, obj, method="SKATO")$p.value	0.625	0.459	0.615	BMI, age and sex	HbA1c levels continuous
NS- (n = 8)	Burden Test: SKAT(Z, obj, r.corr=1)$p.value	0.5	0.625	0.478	BMI, age and sex	HbA1c levels continuous
NS- (n = 8)	SKAT(Z, obj, kernel = "linear.weighted")$p.value	0.298	0.625	0.279	BMI, age and sex	HbA1c levels continuous
NS- (n = 8)	SKAT(Z, obj, method="SKATO")$p.value	0.44	0.625	0.401	BMI, age and sex	HbA1c levels continuous
All IAPP variants in UKBB (n = 27)	Burden Test: SKAT(Z, obj, r.corr=1)$p.value	0.022	0.022	0.02	BMI, age and sex	HbA1c levels discrete	Cases = participants with HbA1c > 48 mmol. Controls = participants with HbA1c < 48 mmol. (no-risk and pre-diabetes)
All IAPP variants in UKBB (n = 27)	SKAT(Z, obj, kernel = "linear.weighted")$p.value	0.177	0.177	0.188	BMI, age and sex	HbA1c levels discrete	Cases = participants with HbA1c > 48 mmol. Controls = participants with HbA1c < 48 mmol. (no-risk and pre-diabetes)
All IAPP variants in UKBB (n = 27)	SKAT(Z, obj, method="SKATO")$p.value	0.04	0.04	0.056	BMI, age and sex	HbA1c levels discrete	Cases = participants with HbA1c > 48 mmol. Controls = participants with HbA1c < 48 mmol. (no-risk and pre-diabetes)
NS+ (n = 6)	Burden Test: SKAT(Z, obj, r.corr=1)$p.value	0.049	0.09	0.02	BMI, age and sex	HbA1c levels discrete	Cases = participants with HbA1c > 48 mmol. Controls = participants with HbA1c < 48 mmol. (no-risk and pre-diabetes)
NS+ (n = 6)	SKAT(Z, obj, kernel = "linear.weighted")$p.value	0.041	0.12	0.081	BMI, age and sex	HbA1c levels discrete	Cases = participants with HbA1c > 48 mmol. Controls = participants with HbA1c < 48 mmol. (no-risk and pre-diabetes)
NS+ (n = 6)	SKAT(Z, obj, method="SKATO")$p.value	0.054	0.15	0.07	BMI, age and sex	HbA1c levels discrete	Cases = participants with HbA1c > 48 mmol. Controls = participants with HbA1c < 48 mmol. (no-risk and pre-diabetes)
WT-like (n = 13)	Burden Test: SKAT(Z, obj, r.corr=1)$p.value	0.06	0.09	0.061	BMI, age and sex	HbA1c levels discrete	Cases = participants with HbA1c > 48 mmol. Controls = participants with HbA1c < 48 mmol. (no-risk and pre-diabetes)
WT-like (n = 13)	SKAT(Z, obj, kernel = "linear.weighted")$p.value	0.14	0.21	0.121	BMI, age and sex	HbA1c levels discrete	Cases = participants with HbA1c > 48 mmol. Controls = participants with HbA1c < 48 mmol. (no-risk and pre-diabetes)
WT-like (n = 13)	SKAT(Z, obj, method="SKATO")$p.value	0.1	0.15	0.099	BMI, age and sex	HbA1c levels discrete	Cases = participants with HbA1c > 48 mmol. Controls = participants with HbA1c < 48 mmol. (no-risk and pre-diabetes)
NS- (n = 8)	Burden Test: SKAT(Z, obj, r.corr=1)$p.value	0.744	0.744	0.649	BMI, age and sex	HbA1c levels discrete	Cases = participants with HbA1c > 48 mmol. Controls = participants with HbA1c < 48 mmol. (no-risk and pre-diabetes)
NS- (n = 8)	SKAT(Z, obj, kernel = "linear.weighted")$p.value	0.631	0.631	0.778	BMI, age and sex	HbA1c levels discrete	Cases = participants with HbA1c > 48 mmol. Controls = participants with HbA1c < 48 mmol. (no-risk and pre-diabetes)
NS- (n = 8)	SKAT(Z, obj, method="SKATO")$p.value	0.78	0.78	0.739	BMI, age and sex	HbA1c levels discrete	Cases = participants with HbA1c > 48 mmol. Controls = participants with HbA1c < 48 mmol. (no-risk and pre-diabetes)

### Sheet: Odds ratio
Table S4. odds ratio for IAPP rare variant association analysis with diabetes and HbA1c levels. The different analyses were performed using either all SNPs found in the UKBB or by grouping them based on their effect on IAPP nucleation.
Set of variants	Number of variants	Number of carriers	Percentage of carrier cases	Percentage of non-carrier cases	p-value	p-value adjusted (after applying Benjamini-Hochberg correction)	Covariates used	Phenotype
NS+ (n = 6)	6	22	X/26386	X/26386	0.037	0.113	BMI, age and sex	Diabetes diagnosed by a doctor = YES/NO
WT-like (n = 13)	13	131	X/26387	X/26386	0.56	0.56	BMI, age and sex	Diabetes diagnosed by a doctor = YES/NO
NS- (n = 8)	8	39	X/26388	X/26386	0.238	0.35	BMI, age and sex	Diabetes diagnosed by a doctor = YES/NO
NS+ (n = 6)	6	22	X/17448	X/17448	0.052	0.15	BMI, age and sex	HbA1c levels discrete	Cases = participants with HbA1c > 48 mmol. Controls = participants with HbA1c < 48 mmol. (no-diabetes and diabetes)
WT-like (n = 13)	13	131	X/17448	X/17448	0.56	0.56	BMI, age and sex	HbA1c levels discrete	Cases = participants with HbA1c > 48 mmol. Controls = participants with HbA1c < 48 mmol. (no-diabetes and diabetes)
NS- (n = 8)	8	39	X/17448	X/17448	0.428	0.56	BMI, age and sex	HbA1c levels discrete	Cases = participants with HbA1c > 48 mmol. Controls = participants with HbA1c < 48 mmol. (no-diabetes and diabetes)
